## Supplement Table 1 for "Shotgun metagenomic and untargeted metabolomic analysis of gut microbiome associated with peripheral artery disease"

### Sheet: Sheet1
SampleID	ExpGroup	Age	Sex	BMI	Diabetes	OnStatin	StatinType	Smoking	Diagnosis	Diagnosis Group	raw pair1	raw pair2	trimmed pair1	trimmed pair2	trimmed orphan1	trimmed orphan2	trimmed total	decontaminated hg37dec_v0.1 pair1	decontaminated hg37dec_v0.1 pair2	decontaminated hg37dec_v0.1 orphan1	decontaminated hg37dec_v0.1 orphan2	decontaminated hg37dec_v0.1 total	hg37dec_v0.1 contaminant total	hg37dec_v0.1 contaminant total percent	final pair1	final pair2	final orphan1	final orphan2
007-KH546-GMCF-1362	NonPAD	40	Male	36.9	No	No	None	Never	None	None	6369656	6369656	5877104	5877104	230474	145338	12130020	5720887	5720887	247654	162922	11852350	156217	1.28785	5720887	5720887	247654	162922
066-KH510-GMCF-1362	NonPAD	41	Female	26.3	No	No	None	Current	None	None	6871106	6871106	6294217	6294217	268556	156459	13013449	6130982	6130982	286936	174864	12723764	163235	1.25436	6130982	6130982	286936	174864
067-KH513-GMCF-1362	NonPAD	43	Male	33.4	No	No	None	Never	None	None	6222679	6222679	5798419	5798419	148429	189395	11934662	5660126	5660126	167525	206881	11694658	138293	1.15875	5660126	5660126	167525	206881
026-KH564-GMCF-1362	PAD	53	Male	31.6	Yes	Yes	Atorvastatin	Current	TissueLoss	CLTI	4396171	4396171	3953088	3953088	270308	70585	8247069	3825633	3825633	279505	83093	8013864	127455	1.54546	3825633	3825633	279505	83093
033-KH571-GMCF-1362	PAD	53	Female	41.13	No	Yes	Rosuvastatin	Former	Claudication	Claudication	5739282	5739282	5277252	5277252	215150	130158	10899812	5133318	5133318	233543	148856	10649035	143934	1.32052	5133318	5133318	233543	148856
016-KH492-GMCF-1362	PAD	54	Female	27.12	No	Yes	Rosuvastatin	Former	RestPain	CLTI	5870117	5870117	5399959	5399959	240510	117103	11157531	5249937	5249937	257262	134984	10892120	150022	1.34458	5249937	5249937	257262	134984
047-KH583-GMCF-1362	PAD	56	Male	35.26	Yes	Yes	Atorvastatin	Never	Claudication	Claudication	5954276	5954276	5437817	5437817	262901	125096	11263631	5292452	5292452	278530	141769	11005203	145365	1.29057	5292452	5292452	278530	141769
029-KH567-GMCF-1362	PAD	57	Male	29.82	No	Yes	Rosuvastatin	Never	RestPain	CLTI	6022971	6022971	5541896	5541896	195962	163690	11443444	5402986	5402986	212708	180755	11199435	138910	1.21388	5402986	5402986	212708	180755
050-KH586-GMCF-1362	PAD	58	Male	29.16	No	Yes	Atorvastatin	Former	Claudication	Claudication	5509718	5509718	5027946	5027946	252085	111827	10419804	4897118	4897118	270164	130942	10195342	130828	1.25557	4897118	4897118	270164	130942
065-KH504-GMCF-1362	NonPAD	58	Female	28.7	No	No	None	Current	None	None	6086508	6086508	5598638	5598638	234587	135518	11567381	5432171	5432171	249543	151855	11265740	166467	1.43911	5432171	5432171	249543	151855
015-KH486-GMCF-1362	PAD	59	Male	33.11	Yes	Yes	Rosuvastatin	Former	Claudication	Claudication	6884047	6884047	6339995	6339995	236659	171480	13088129	6168676	6168676	254805	189516	12781673	171319	1.30896	6168676	6168676	254805	189516
003-KH459-GMCF-1362	PAD	60	Male	38.25	Yes	Yes	Atorvastatin	Former	TissueLoss	CLTI	6015685	6015685	5547584	5547584	210681	143733	11449582	5387926	5387926	228659	161658	11166169	159658	1.39444	5387926	5387926	228659	161658
046-KH582-GMCF-1362	PAD	61	Female	34.33	Yes	Yes	Atorvastatin	Current	Claudication	Claudication	5074102	5074102	4665921	4665921	205518	102366	9639726	4538257	4538257	218532	116398	9411444	127664	1.32435	4538257	4538257	218532	116398
027-KH565-GMCF-1362	NonPAD	64	Male	39.45	No	Yes	PravastatinNystatin	Former	None	None	5959779	5959779	5486937	5486937	230127	124833	11328834	5349009	5349009	244446	139217	11081681	137928	1.2175	5349009	5349009	244446	139217
013-KH483-GMCF-1362	PAD	66	Male	46.66	Yes	Yes	Atorvastatin	Former	TissueLoss	CLTI	6038923	6038923	5572164	5572164	180229	173711	11498268	5442467	5442467	197375	189675	11271984	129697	1.12797	5442467	5442467	197375	189675
038-KH575-GMCF-1362	PAD	66	Male	27.32	Yes	Yes	Rosuvastatin	Former	Claudication	Claudication	6141640	6141640	5696847	5696847	130216	215853	11739763	5556479	5556479	148382	232260	11493600	140368	1.19566	5556479	5556479	148382	232260
056-KH592-GMCF-1362	PAD	66	Male	30.54	No	Yes	Simvastatin	Former	RestPain	CLTI	5937920	5937920	5436537	5436537	247741	126418	11247233	5311554	5311554	262464	141845	11027417	124983	1.11123	5311554	5311554	262464	141845
041-KH578-GMCF-1362	PAD	67	Female	31.37	Yes	Yes	Atorvastatin	Former	RestPain	CLTI	6114360	6114360	5620458	5620458	254456	120746	11616118	5475326	5475326	267175	135105	11352932	145132	1.2494	5475326	5475326	267175	135105
005-KH462-GMCF-1362	PAD	68	Female	30.9	Yes	Yes	Pravastatin	Current	Claudication	Claudication	3726268	3726268	3446617	3446617	125907	87253	7106394	3350462	3350462	135756	97530	6934210	96155	1.35308	3350462	3350462	135756	97530
018-KH495-GMCF-1362	PAD	68	Female	22.83	Yes	No	None	Former	Claudication	Claudication	5143479	5143479	4703804	4703804	234005	98368	9739981	4589588	4589588	247162	112586	9538924	114216	1.17265	4589588	4589588	247162	112586
057-KH593-GMCF-1362	PAD	68	Female	20.83	Yes	Yes	Rosuvastatin	Former	Claudication	Claudication	6061269	6061269	5555368	5555368	251337	126593	11488666	5409347	5409347	266513	142193	11227400	146021	1.271	5409347	5409347	266513	142193
040-KH577-GMCF-1362	PAD	69	Male	26.96	No	Yes	Atorvastatin	Former	TissueLoss	CLTI	6001966	6001966	5526491	5526491	239786	122618	11415386	5396970	5396970	254279	137577	11185796	129521	1.13462	5396970	5396970	254279	137577
048-KH584-GMCF-1362	PAD	69	Male	23.71	No	Yes	Rosuvastatin	Current	Claudication	Claudication	5356327	5356327	4893087	4893087	249892	103280	10139346	4769095	4769095	261720	116445	9916355	123992	1.22288	4769095	4769095	261720	116445
060-KH596-GMCF-1362	NonPAD	69	Female	24.89	Yes	No	None	Never	None	None	5911833	5911833	5414128	5414128	247612	127445	11203313	5264352	5264352	262804	143984	10935492	149776	1.33689	5264352	5264352	262804	143984
019-KH498-GMCF-1362	NonPAD	70	Female	23.6	No	No	None	Former	None	None	6747564	6747564	6255835	6255835	169197	206964	12887831	6102828	6102828	188414	224455	12618525	153007	1.18722	6102828	6102828	188414	224455
035-KH572-GMCF-1362	PAD	70	Male	32.27	Yes	Yes	Atorvastatin	Former	TissueLoss	CLTI	6917822	6917822	6335961	6335961	276332	151581	13099835	6195004	6195004	293558	169419	12852985	140957	1.07602	6195004	6195004	293558	169419
028-KH566-GMCF-1362	PAD	71	Male	26.99	No	Yes	Atorvastatin	Former	Claudication	Claudication	6794058	6794058	6195836	6195836	275888	159016	12826576	6018376	6018376	294077	178162	12508991	177460	1.38353	6018376	6018376	294077	178162
031-KH569-GMCF-1362	PAD	71	Female	27.18	Yes	Yes	Atorvastatin	Former	TissueLoss	CLTI	6281274	6281274	5766705	5766705	133176	282529	11949115	5638656	5638656	149138	295626	11722076	128049	1.07162	5638656	5638656	149138	295626
012-KH480-GMCF-1362	PAD	72	Male	28.17	Yes	Yes	Atorvastatin	Former	RestPain	CLTI	6238086	6238086	5737133	5737133	207237	167170	11848673	5609327	5609327	224576	183493	11626723	127806	1.07865	5609327	5609327	224576	183493
037-KH574-GMCF-1362	PAD	73	Female	30.73	Yes	Yes	Atorvastatin	Never	Claudication	Claudication	6353771	6353771	5875089	5875089	173770	189075	12113023	5745687	5745687	190447	204426	11886247	129402	1.06829	5745687	5745687	190447	204426
030-KH568-GMCF-1362	PAD	74	Male	26.31	Yes	Yes	Pravastatin	Former	Claudication	Claudication	6061749	6061749	5553196	5553196	240419	138056	11484867	5423246	5423246	258244	155862	11260598	129950	1.13149	5423246	5423246	258244	155862
052-KH588-GMCF-1362	PAD	74	Female	33.49	Yes	Yes	Atorvastatin	Former	Claudication	Claudication	6176666	6176666	5649018	5649018	265766	133177	11696979	5515470	5515470	281305	148802	11461047	133548	1.14173	5515470	5515470	281305	148802
053-KH589-GMCF-1362	PAD	74	Male	27.6	No	Yes	Atorvastatin	Former	Claudication	Claudication	5084628	5084628	4713766	4713766	134934	150824	9713290	4587803	4587803	148829	164049	9488484	125963	1.29681	4587803	4587803	148829	164049
059-KH595-GMCF-1362	PAD	74	Male	27.47	No	Yes	Atorvastatin	Never	PostRevascSurveillance	CLTI	7097305	7097305	6549969	6549969	258015	159670	13517623	6384357	6384357	277354	179681	13225749	165612	1.22516	6384357	6384357	277354	179681
006-KH468-GMCF-1362	PAD	75	Male	27.89	Yes	Yes	Atorvastatin	Former	Claudication	Claudication	5828493	5828493	5373011	5373011	167168	173899	11087089	5224567	5224567	184931	190780	10824845	148444	1.33889	5224567	5224567	184931	190780
021-KH559-GMCF-1362	PAD	75	Male	28.15	Yes	Yes	Rosuvastatin	Former	Claudication	Claudication	5093616	5093616	4701955	4701955	155308	144674	9703892	4585192	4585192	168212	156752	9495348	116763	1.20326	4585192	4585192	168212	156752
036-KH573-GMCF-1362	PAD	75	Female	26.22	Yes	Yes	Rosuvastatin	Former	Claudication	Claudication	6441343	6441343	5893838	5893838	289563	126318	12203557	5741408	5741408	305808	143386	11932010	152430	1.24906	5741408	5741408	305808	143386
044-KH581-GMCF-1362	PAD	75	Female	26.54	No	Yes	Rosuvastatin	Never	Claudication	Claudication	6525450	6525450	6005371	6005371	80106	364686	12455534	5874822	5874822	99724	379441	12228809	130549	1.04812	5874822	5874822	99724	379441
009-KH477-GMCF-1362	PAD	76	Male	26	No	Yes	Atorvastatin	Current	RestPain	CLTI	6970067	6970067	6349838	6349838	320004	145687	13165367	6178491	6178491	340320	167128	12864430	171347	1.3015	6178491	6178491	340320	167128
058-KH594-GMCF-1362	NonPAD	76	Female	23.32	No	No	None	Never	None	None	6251374	6251374	5798658	5798658	192759	155356	11945431	5633120	5633120	209037	171875	11647152	165538	1.38579	5633120	5633120	209037	171875
063-KH598-GMCF-1362	PAD	77	Female	20.45	No	No	None	Former	Claudication	Claudication	7451144	7451144	6900378	6900378	133820	315084	14249660	6741090	6741090	156339	334035	13972554	159288	1.11784	6741090	6741090	156339	334035
024-KH562-GMCF-1362	PAD	78	Female	22.86	No	Yes	Atorvastatin	Never	Claudication	Claudication	5553799	5553799	5116142	5116142	209179	120656	10562119	4976083	4976083	224591	136840	10313597	140059	1.32605	4976083	4976083	224591	136840
025-KH563-GMCF-1362	PAD	78	Male	18.4	No	Yes	Atorvastatin	Current	RestPain	CLTI	5132812	5132812	4694402	4694402	206171	114413	9709388	4580022	4580022	220391	128760	9509195	114380	1.17804	4580022	4580022	220391	128760
032-KH570-GMCF-1362	PAD	78	Male	25.99	No	Yes	Atorvastatin	Never	TissueLoss	CLTI	5786001	5786001	5309003	5309003	248705	115091	10981802	5167191	5167191	264266	131774	10730422	141812	1.29134	5167191	5167191	264266	131774
042-KH579-GMCF-1362	PAD	78	Female	21.61	No	Yes	Atorvastatin	Current	RestPain	CLTI	6434720	6434720	5882992	5882992	278440	131868	12176292	5724377	5724377	293861	148067	11890682	158615	1.30265	5724377	5724377	293861	148067
049-KH585-GMCF-1362	PAD	78	Male	26.64	No	Yes	Atorvastatin	Former	Claudication	Claudication	5598028	5598028	5113682	5113682	253332	111457	10592153	4980831	4980831	267839	126927	10356428	132851	1.25424	4980831	4980831	267839	126927
051-KH587-GMCF-1362	PAD	78	Male	31.71	Yes	Yes	Atorvastatin	Former	Claudication	Claudication	6126522	6126522	5623620	5623620	240830	135644	11623714	5476981	5476981	259430	154450	11367842	146639	1.26155	5476981	5476981	259430	154450
039-KH576-GMCF-1362	PAD	79	Female	29.82	Yes	Yes	Atorvastatin	Current	Claudication	Claudication	6427045	6427045	5881652	5881652	251437	150427	12165168	5721806	5721806	268509	167627	11879748	159846	1.31396	5721806	5721806	268509	167627
022-KH560-GMCF-1362	PAD	80	Female	21.3	No	Yes	Atorvastatin	Former	RestPain	CLTI	5239082	5239082	4809447	4809447	203701	116670	9939265	4678479	4678479	217593	131259	9705810	130968	1.31768	4678479	4678479	217593	131259
055-KH591-GMCF-1362	PAD	80	Female	21.53	Yes	Yes	Simvastatin	Never	Claudication	Claudication	5758285	5758285	5329095	5329095	204774	124048	10987012	5190671	5190671	219959	139490	10740791	138424	1.25989	5190671	5190671	219959	139490
008-KH474-GMCF-1362	PAD	81	Female	24.82	Yes	No	None	Never	TissueLoss	CLTI	5168221	5168221	4741436	4741436	202830	116835	9802537	4596265	4596265	216522	131189	9540241	145171	1.48095	4596265	4596265	216522	131189
023-KH561-GMCF-1362	PAD	82	Male	25.68	No	Yes	Pravastatin	Former	Claudication	Claudication	6548918	6548918	6030910	6030910	251162	146353	12459335	5879604	5879604	267407	163299	12189914	151306	1.2144	5879604	5879604	267407	163299
070-KH522-GMCF-1362	NonPAD	82	Female	25.6	No	Yes	Atorvastatin	Never	None	None	6937087	6937087	6368367	6368367	291347	138651	13166732	6194008	6194008	310717	159429	12858162	174359	1.32424	6194008	6194008	310717	159429
043-KH580-GMCF-1362	PAD	87	Male	28.59	Yes	Yes	Atorvastatin	Never	Gangrene	CLTI	7081725	7081725	6547966	6547966	145840	274171	13515943	6380121	6380121	168224	293745	13222211	167845	1.24183	6380121	6380121	168224	293745
020-KH558-GMCF-1362	PAD	89	Male	25.86	No	Yes	Atorvastatin	Never	TissueLoss	CLTI	5771168	5771168	5328467	5328467	111180	249309	11017423	5202066	5202066	127289	262797	10794218	126401	1.14728	5202066	5202066	127289	262797
002-KH450-GMCF-1362	PAD	90	Female	25.99	Yes	Yes	Atorvastatin	Former	RestPain	CLTI	5210665	5210665	4776550	4776550	240393	94060	9887553	4658261	4658261	252698	107107	9676327	118289	1.19634	4658261	4658261	252698	107107
026-KH907-GMCF1901	PAD	49	Female	29.06	Yes	Yes	Atorvastatin	Former	RestPain	CLTI	11188300	11188300	10421069	10421069	445452	170384	21457974	9857947	9857947	525915	195777	20437586	563122	2.6243	9857947	9857947	525915	195777
004-KH886-GMCF1901	PAD	54	Male	28.37	Yes	Yes	Atorvastatin	Never	TissueLoss	CLTI	13862052	13862052	12987787	12987787	498930	208821	26683325	12325246	12325246	588658	245974	25485124	662541	2.48298	12325246	12325246	588658	245974
011-KH893-GMCF1901	PAD	54	Male	25.66	Yes	No	None	Never	TissueLoss	CLTI	10391755	10391755	9710981	9710981	407451	140481	19969894	9188026	9188026	477173	165093	19018318	522955	2.61872	9188026	9188026	477173	165093
050-KH931-GMCF1901	NonPAD	54	Male	24.4	No	Yes	Rosuvastatin	Never	None	None	11946552	11946552	11218799	11218799	382006	202283	23021887	10568269	10568269	448314	234808	21819660	650530	2.8257	10568269	10568269	448314	234808
054-KH935-GMCF1901	NonPAD	56	Female	24.1	No	No	None	Never	None	None	12298852	12298852	11604511	11604511	340975	211002	23760999	10924371	10924371	403207	246530	22498479	680140	2.86242	10924371	10924371	403207	246530
030-KH911-GMCF1901	PAD	57	Female	19.94	No	No	None	Former	RestPain	CLTI	12844874	12844874	12060042	12060042	474401	160977	24755462	11432406	11432406	561157	198607	23624576	627636	2.53534	11432406	11432406	561157	198607
019-KH900-GMCF1901	PAD	59	Female	28.72	Yes	Yes	Atorvastatin	Former	TissueLoss	CLTI	13542216	13542216	12712903	12712903	466929	188602	26081337	11923896	11923896	547752	227925	24623469	789007	3.02518	11923896	11923896	547752	227925
001-KH883-GMCF1901	PAD	60	Male	25.06	No	Yes	Rosuvastatin	Former	RestPain	CLTI	9127171	9127171	8490645	8490645	385697	123060	17490047	8036313	8036313	451796	142996	16667418	454332	2.59766	8036313	8036313	451796	142996
009-KH891-GMCF1901	PAD	61	Male	28.27	No	Yes	Atorvastatin	Current	TissueLoss	CLTI	8094802	8094802	7566785	7566785	319456	104708	15557734	7138359	7138359	372715	126998	14776431	428426	2.75378	7138359	7138359	372715	126998
020-KH901-GMCF1901	PAD	65	Male	28.59	No	Yes	Atorvastatin	Former	Claudication	Claudication	12746452	12746452	11940777	11940777	466785	177575	24525914	11227559	11227559	548047	209936	23213101	713218	2.90802	11227559	11227559	548047	209936
052-KH933-GMCF1901	NonPAD	65	Male	23.5	No	No	None	Never	None	None	11993540	11993540	11293707	11293707	426052	142562	23156028	10607525	10607525	495190	175535	21885775	686182	2.9633	10607525	10607525	495190	175535
008-KH890-GMCF1901	PAD	66	Female	37.02	Yes	Yes	Atorvastatin	Former	RestPain	CLTI	11902441	11902441	11120122	11120122	462251	167295	22869790	10511678	10511678	544927	193611	21761894	608444	2.66047	10511678	10511678	544927	193611
047-KH928-GMCF1901	NonPAD	66	Female	24.88	No	Yes	Atorvastatin	Former	None	None	13405759	13405759	12581863	12581863	479700	181999	25825425	11856401	11856401	561586	223262	24497650	725462	2.8091	11856401	11856401	561586	223262
007-KH889-GMCF1901	PAD	67	Male	29.57	Yes	Yes	Atorvastatin	Former	Claudication	Claudication	10492136	10492136	9778293	9778293	436223	141286	20134095	9310051	9310051	512942	164854	19297898	468242	2.32562	9310051	9310051	512942	164854
017-KH898-GMCF1901	PAD	67	Female	27.62	No	Yes	Atorvastatin	Current	RestPain	CLTI	10333577	10333577	9701282	9701282	382794	125320	19910678	9187505	9187505	451788	160909	18987707	513777	2.58041	9187505	9187505	451788	160909
022-KH903-GMCF1901	PAD	67	Female	32.32	No	Yes	Atorvastatin	Current	Claudication	Claudication	11990531	11990531	11266111	11266111	463970	135868	23132060	10564680	10564680	553669	166327	21849356	701431	3.03229	10564680	10564680	553669	166327
027-KH908-GMCF1901	PAD	67	Male	21.96	No	Yes	Atorvastatin	Current	Claudication	Claudication	13425866	13425866	12597756	12597756	475631	189806	25860949	11924801	11924801	564750	228976	24643328	672955	2.60221	11924801	11924801	564750	228976
045-KH926-GMCF1901	NonPAD	67	Female	26.63	No	No	None	Former	None	None	10419627	10419627	9780405	9780405	397362	123103	20081275	9240289	9240289	468144	144398	19093120	540116	2.68965	9240289	9240289	468144	144398
005-KH887-GMCF1901	PAD	68	Female	27.62	No	Yes	Rosuvastatin	Former	RestPain	CLTI	11208083	11208083	10530602	10530602	395519	149380	21606103	9996401	9996401	452291	172730	20617823	534201	2.47245	9996401	9996401	452291	172730
032-KH913-GMCF1901	PAD	68	Female	25.34	No	Yes	Atorvastatin	Former	RestPain	CLTI	10825624	10825624	10179938	10179938	377818	142607	20880301	9604075	9604075	445470	173719	19827339	575863	2.75792	9604075	9604075	445470	173719
033-KH914-GMCF1901	PAD	68	Male	26.08	No	Yes	Pravastatin	Current	Gangrene	CLTI	8941594	8941594	8373503	8373503	318886	132361	17198253	7930809	7930809	376140	149669	16387427	442694	2.57406	7930809	7930809	376140	149669
012-KH894-GMCF1901	PAD	69	Male	33.2	No	Yes	Atorvastatin	Former	TissueLoss	CLTI	13138047	13138047	12322924	12322924	463421	184623	25293892	11526907	11526907	539590	218644	23812048	796017	3.14707	11526907	11526907	539590	218644
028-KH909-GMCF1901	PAD	69	Male	26.31	No	Yes	Rosuvastatin	Current	TissueLoss	CLTI	12586800	12586800	11805112	11805112	466935	160019	24237178	11164870	11164870	546955	195164	23071859	640242	2.64157	11164870	11164870	546955	195164
046-KH927-GMCF1901	NonPAD	69	Male	25.37	No	Yes	Rosuvastatin	Former	None	None	12685710	12685710	11888559	11888559	477023	172304	24426445	11272494	11272494	558852	204169	23308009	616065	2.52212	11272494	11272494	558852	204169
003-KH885-GMCF1901	PAD	71	Female	36.48	No	Yes	Atorvastatin	Former	Claudication	Claudication	11036934	11036934	10346827	10346827	411845	145513	21251012	9787123	9787123	478715	176842	20229803	559704	2.63378	9787123	9787123	478715	176842
018-KH899-GMCF1901	PAD	71	Female	46.69	No	Yes	Rosuvastatin	Former	Claudication	Claudication	10579860	10579860	9955438	9955438	353500	146084	20410460	9338542	9338542	417208	176375	19270667	616896	3.02245	9338542	9338542	417208	176375
051-KH932-GMCF1901	NonPAD	72	Female	27.2	No	Yes	Atorvastatin	Never	None	None	10413820	10413820	9747722	9747722	387655	143943	20027042	9205686	9205686	457720	168533	19037625	542036	2.70652	9205686	9205686	457720	168533
025-KH906-GMCF1901	PAD	74	Female	22.47	Yes	Yes	Atorvastatin	Former	Claudication	Claudication	9530651	9530651	8928481	8928481	331609	144219	18332790	8389042	8389042	387981	164125	17330190	539439	2.94248	8389042	8389042	387981	164125
053-KH934-GMCF1901	NonPAD	74	Female	25.3	No	Yes	Rosuvastatin	Never	None	None	10736111	10736111	10014981	10014981	409968	160918	20600848	9509211	9509211	482363	182984	19683769	505770	2.45509	9509211	9509211	482363	182984
002-KH884-GMCF1901	PAD	75	Male	23.82	No	No	None	Former	TissueLoss	CLTI	9334009	9334009	8724516	8724516	383228	114705	17946965	8285401	8285401	450590	139663	17161055	439115	2.44674	8285401	8285401	450590	139663
044-KH925-GMCF1901	NonPAD	76	Male	27.22	No	No	None	Never	None	None	10052424	10052424	9412075	9412075	377695	136007	19337852	8894083	8894083	442200	161116	18391482	517992	2.67864	8894083	8894083	442200	161116
048-KH929-GMCF1901	NonPAD	76	Female	19.11	No	Yes	Atorvastatin	Former	None	None	10783052	10783052	10108043	10108043	403132	141911	20761129	9357200	9357200	467447	169342	19351189	750843	3.61658	9357200	9357200	467447	169342
021-KH902-GMCF1901	PAD	77	Female	18.83	No	Yes	Atorvastatin	Former	Claudication	Claudication	12562238	12562238	11687271	11687271	519850	179870	24074262	10980237	10980237	609258	205917	22775649	707034	2.93689	10980237	10980237	609258	205917
023-KH904-GMCF1901	PAD	77	Male	30.11	Yes	Yes	Simvastatin	Former	TissueLoss	CLTI	16266007	16266007	14953372	14953372	832042	231326	30970112	13831613	13831613	931627	266194	28861047	1121759	3.62207	13831613	13831613	931627	266194
013-KH895-GMCF1901	PAD	79	Female	18.5	No	Yes	Rosuvastatin	Former	TissueLoss	CLTI	11902589	11902589	11162268	11162268	416221	169126	22909883	10543195	10543195	490409	200271	21777070	619073	2.70221	10543195	10543195	490409	200271
024-KH905-GMCF1901	PAD	79	Female	28.9	No	Yes	Atorvastatin	Former	Claudication	Claudication	12779852	12779852	11971866	11971866	466870	178136	24588738	11237038	11237038	547516	208500	23230092	734828	2.98847	11237038	11237038	547516	208500
029-KH910-GMCF1901	PAD	79	Male	22.43	No	Yes	Rosuvastatin	Current	Claudication	Claudication	14548924	14548924	13612148	13612148	550764	197280	27972340	12849871	12849871	640489	236896	26577127	762277	2.72511	12849871	12849871	640489	236896
049-KH930-GMCF1901	NonPAD	82	Female	30.34	No	Yes	Atorvastatin	Never	None	None	12879449	12879449	12095292	12095292	450887	176187	24817658	11436659	11436659	531070	209517	23613905	658633	2.65389	11436659	11436659	531070	209517
006-KH888-GMCF1901	PAD	83	Male	22.96	Yes	Yes	Atorvastatin	Former	TissueLoss	CLTI	12494606	12494606	11700083	11700083	487444	154975	24042585	11131948	11131948	563433	187357	23014686	568135	2.36304	11131948	11131948	563433	187357
010-KH892-GMCF1901	PAD	84	Male	26.16	No	Yes	Simvastatin	Former	Claudication	Claudication	10581950	10581950	9910023	9910023	333564	199529	20353139	9418940	9418940	399372	218634	19455886	491083	2.41281	9418940	9418940	399372	218634
014-KH896-GMCF1901	PAD	87	Female	16.74	No	Yes	Atorvastatin	Current	Claudication	Claudication	12430596	12430596	11633199	11633199	461154	173109	23900661	10937288	10937288	553635	211784	22639995	695911	2.91168	10937288	10937288	553635	211784
015-KH897-GMCF1901	PAD	87	Male	24.59	No	Yes	Atorvastatin	Former	RestPain	CLTI	11403844	11403844	10722060	10722060	378361	174378	21996859	10078086	10078086	446832	205831	20808835	643974	2.92757	10078086	10078086	446832	205831
